# Unlocking Expanded Flagellin Perception Through Rational Receptor Engineering

**DOI:** 10.1101/2024.09.09.612155

**Authors:** Tianrun Li, Esteban Jarquin Bolaños, Danielle M. Stevens, Hanxu Sha, Daniil M. Prigozhin, Gitta Coaker

## Abstract

The surface-localized receptor kinase FLS2 detects the flg22 epitope from bacterial flagella. FLS2 is conserved across land plants, but bacterial pathogens exhibit polymorphic flg22 epitopes. Most FLS2 homologs possess narrow perception ranges, but four with expanded perception ranges have been identified. Using diversity analyses, AlphaFold-Multimer modeling, and amino acid properties, key residues enabling expanded recognition were mapped to FLS2’s concave surface, interacting with the co-receptor and polymorphic flg22 residues. Synthetic biology enabled engineering of expanded recognition from QvFLS2 (*Quercus variabilis*) and FLS2^XL^ (*Vitis riparia*) into homologs with canonical perception. Evolutionary analyses across three plant orders showed residues under positive selection aligning with those binding the co-receptor and flg22’s C-terminus, suggesting more alleles with expanded perception exist. Our experimental data enabled the identification of specific receptor amino acid properties and AlphaFold3 metrics that facilitate predicting FLS2-flg22 recognition. This study provides a framework for rational receptor engineering to enhance pathogen restriction.
