## Supplementary Dataset S1 for "Unlocking Expanded Flagellin Perception Through Rational Receptor Engineering"

### Sheet: Non-AtFLS2
Supplementary Data 1. AlphaFold3 based prediction of flg22 recognition
plant_species	receptor	receptor_identifier	ligand_name	ligand_sequence	Rep1	Rep1	Rep2	Rep2	Rep3	Rep3	Average_ipTM	Average_pTM	Known_outcome	Source
					ipTM	pTM	ipTM	pTM	ipTM	pTM
Nicotiana benthamiana	NbFLS2-1	Niben101Scf03455	Paeflg22	QRLSTGSRINSAKDDAAGLQIA	0.85	0.9	0.87	0.89	0.84	0.9	0.853333	0.896667	Perception	This study
Nicotiana benthamiana	NbFLS2-1	Niben101Scf03455	Atuflg22	SRVSSGLRVKSASDNAAYWSIA	0.82	0.89	0.82	0.9	0.78	0.9	0.806667	0.896667	No perception	This study
Nicotiana benthamiana	NbFLS2-1	Niben101Scf03455	Rrhflg22	QQVTSGFRVGSASDDPTYWSMA	0.86	0.88	0.77	0.89	0.74	0.89	0.79	0.886667	No perception	This study
Nicotiana benthamiana	NbFLS2-1	Niben101Scf03455	Rso_1flg22	QRLSTGLRVNSAQDDSAAYAAS	0.71	0.89	0.79	0.89	0.76	0.89	0.753333	0.89	No perception	This study
Nicotiana benthamiana	NbFLS2-1	Niben101Scf03455	Rso_2flg22	QRLSTGMRVNSAQDDAAAYASA	0.58	0.89	0.52	0.87	0.52	0.88	0.54	0.88	No perception	This study
Nicotiana benthamiana	NbFLS2-1	Niben101Scf03455	Ddiflg22	ERLSSGLAINSAKDNAAGSGIV	0.57	0.89	0.56	0.89	0.56	0.88	0.563333	0.886667	No perception	This study
Nicotiana benthamiana	NbFLS2-1	Niben101Scf03455	Eamflg22	ERLSSGSRITSSKEDAAGQAIS	0.58	0.89	0.64	0.89	0.59	0.89	0.603333	0.89	No perception	This study
Nicotiana benthamiana	NbFLS2-1	Niben101Scf03455	Pviflg22	SRLSSGLKVQNARDNVGVLSTI	0.84	0.89	0.86	0.9	0.86	0.89	0.853333	0.893333	No perception	This study
Nicotiana benthamiana	NbFLS2-1	Niben101Scf03455	Xfrflg22	QQLSSGKRITSFSVDAAGGAIA	0.39	0.88	0.58	0.89	0.37	0.87	0.446667	0.88	No perception	This study
Nicotiana benthamiana	NbFLS2-1	Niben101Scf03455	Xorflg22	QQLSSGKRITSFAVDAAGGAIA	0.37	0.88	0.41	0.88	0.42	0.88	0.4	0.88	No perception	This study
Vitis riparia	FLS2XL	PQ283347	Paeflg22	QRLSTGSRINSAKDDAAGLQIA	0.92	0.89	0.92	0.89	0.92	0.89	0.92	0.89	Perception	This study
Vitis riparia	FLS2XL	PQ283347	Atuflg22	SRVSSGLRVKSASDNAAYWSIA	0.89	0.89	0.9	0.89	0.85	0.89	0.88	0.89	Perception	This study
Vitis riparia	FLS2XL	PQ283347	Rrhflg22	QQVTSGFRVGSASDDPTYWSMA	0.63	0.89	0.61	0.88	0.66	0.88	0.633333	0.883333	Perception	This study
Vitis riparia	FLS2XL	PQ283347	Rso_1flg22	QRLSTGLRVNSAQDDSAAYAAS	0.89	0.9	0.92	0.89	0.91	0.89	0.906667	0.893333	No perception	This study
Vitis riparia	FLS2XL	PQ283347	Rso_2flg22	QRLSTGMRVNSAQDDAAAYASA	0.79	0.88	0.8	0.89	0.82	0.89	0.803333	0.886667	No perception	This study
Vitis riparia	FLS2XL	PQ283347	Ddiflg22	ERLSSGLAINSAKDNAAGSGIV	0.77	0.89	0.59	0.89	0.71	0.88	0.69	0.886667	No perception	This study
Vitis riparia	FLS2XL	PQ283347	Eamflg22	ERLSSGSRITSSKEDAAGQAIS	0.51	0.88	0.58	0.89	0.85	0.89	0.646667	0.886667	Perception	This study
Vitis riparia	FLS2XL	PQ283347	Pviflg22	SRLSSGLKVQNARDNVGVLSTI	0.89	0.89	0.87	0.89	0.9	0.9	0.886667	0.893333	No perception	This study
Vitis riparia	FLS2XL	PQ283347	Xfrflg22	QQLSSGKRITSFSVDAAGGAIA	0.46	0.88	0.45	0.88	0.44	0.88	0.45	0.88	No perception	This study
Vitis riparia	FLS2XL	PQ283347	Xorflg22	QQLSSGKRITSFAVDAAGGAIA	0.57	0.88	0.52	0.88	0.52	0.88	0.536667	0.88	No perception	This study
Quercus variabilis	QvFLS2	UTN00789.1	Paeflg22	QRLSTGSRINSAKDDAAGLQIA	0.86	0.89	0.85	0.89	0.86	0.89	0.856667	0.89	Perception	This study
Quercus variabilis	QvFLS2	UTN00789.1	Atuflg22	SRVSSGLRVKSASDNAAYWSIA	0.83	0.89	0.82	0.89	0.81	0.88	0.82	0.886667	Perception	This study
Quercus variabilis	QvFLS2	UTN00789.1	Rrhflg22	QQVTSGFRVGSASDDPTYWSMA	0.61	0.87	0.57	0.87	0.82	0.89	0.666667	0.876667	No perception	This study
Quercus variabilis	QvFLS2	UTN00789.1	Rso_1flg22	QRLSTGLRVNSAQDDSAAYAAS	0.8	0.89	0.8	0.89	0.8	0.89	0.8	0.89	Perception	This study
Quercus variabilis	QvFLS2	UTN00789.1	Rso_2flg22	QRLSTGMRVNSAQDDAAAYASA	0.85	0.89	0.82	0.88	0.81	0.88	0.826667	0.883333	Perception	This study
Quercus variabilis	QvFLS2	UTN00789.1	Ddiflg22	ERLSSGLAINSAKDNAAGSGIV	0.79	0.88	0.79	0.88	0.81	0.88	0.796667	0.88	Perception	This study
Quercus variabilis	QvFLS2	UTN00789.1	Eamflg22	ERLSSGSRITSSKEDAAGQAIS	0.6	0.88	0.52	0.88	0.58	0.88	0.566667	0.88	No perception	This study
Quercus variabilis	QvFLS2	UTN00789.1	Pviflg22	SRLSSGLKVQNARDNVGVLSTI	0.83	0.89	0.82	0.89	0.85	0.89	0.833333	0.89	Perception	This study
Quercus variabilis	QvFLS2	UTN00789.1	Xfrflg22	QQLSSGKRITSFSVDAAGGAIA	0.44	0.87	0.51	0.88	0.55	0.87	0.5	0.873333	No perception	This study
Quercus variabilis	QvFLS2	UTN00789.1	Xorflg22	QQLSSGKRITSFAVDAAGGAIA	0.61	0.88	0.4	0.88	0.43	0.88	0.48	0.88	No perception	This study
Trachelospermum jasminoides	TjFLS2	UTN00804.1	Paeflg22	QRLSTGSRINSAKDDAAGLQIA	0.88	0.89	0.88	0.89	0.89	0.9	0.883333	0.893333	Perception	This study
Trachelospermum jasminoides	TjFLS2	UTN00804.1	Atuflg22	SRVSSGLRVKSASDNAAYWSIA	0.46	0.87	0.7	0.89	0.47	0.88	0.543333	0.88	Perception	This study
Trachelospermum jasminoides	TjFLS2	UTN00804.1	Rrhflg22	QQVTSGFRVGSASDDPTYWSMA	0.59	0.88	0.6	0.88	0.46	0.88	0.55	0.88	Perception	This study
Trachelospermum jasminoides	TjFLS2	UTN00804.1	Rso_1flg22	QRLSTGLRVNSAQDDSAAYAAS	0.81	0.89	0.8	0.89	0.81	0.89	0.806667	0.89	Perception	This study
Trachelospermum jasminoides	TjFLS2	UTN00804.1	Rso_2flg22	QRLSTGMRVNSAQDDAAAYASA	0.76	0.89	0.78	0.89	0.76	0.89	0.766667	0.89	Perception	This study
Trachelospermum jasminoides	TjFLS2	UTN00804.1	Ddiflg22	ERLSSGLAINSAKDNAAGSGIV	0.79	0.89	0.79	0.89	0.76	0.88	0.78	0.886667	Perception	This study
Trachelospermum jasminoides	TjFLS2	UTN00804.1	Eamflg22	ERLSSGSRITSSKEDAAGQAIS	0.47	0.88	0.45	0.88	0.48	0.89	0.466667	0.883333	No perception	This study
Trachelospermum jasminoides	TjFLS2	UTN00804.1	Pviflg22	SRLSSGLKVQNARDNVGVLSTI	0.78	0.89	0.8	0.9	0.86	0.9	0.813333	0.896667	No perception	This study
Trachelospermum jasminoides	TjFLS2	UTN00804.1	Xfrflg22	QQLSSGKRITSFSVDAAGGAIA	0.44	0.88	0.43	0.88	0.43	0.88	0.433333	0.88	No perception	This study
Trachelospermum jasminoides	TjFLS2	UTN00804.1	Xorflg22	QQLSSGKRITSFAVDAAGGAIA	0.47	0.88	0.52	0.88	0.47	0.88	0.486667	0.88	No perception	This study
Humulus lupulus	HlFLS2	XP_062096069.1	Paeflg22	QRLSTGSRINSAKDDAAGLQIA	0.63	0.88	0.53	0.88	0.56	0.87	0.573333	0.876667	Perception	This study
Humulus lupulus	HlFLS2	XP_062096069.1	Atuflg22	SRVSSGLRVKSASDNAAYWSIA	0.71	0.88	0.75	0.89	0.51	0.88	0.656667	0.883333	No perception	This study
Humulus lupulus	HlFLS2	XP_062096069.1	Rrhflg22	QQVTSGFRVGSASDDPTYWSMA	0.52	0.88	0.58	0.87	0.55	0.87	0.55	0.873333	No perception	This study
Humulus lupulus	HlFLS2	XP_062096069.1	Rso_1flg22	QRLSTGLRVNSAQDDSAAYAAS	0.69	0.88	0.45	0.87	0.68	0.88	0.606667	0.876667	No perception	This study
Humulus lupulus	HlFLS2	XP_062096069.1	Rso_2flg22	QRLSTGMRVNSAQDDAAAYASA	0.71	0.88	0.5	0.88	0.48	0.88	0.563333	0.88	No perception	This study
Humulus lupulus	HlFLS2	XP_062096069.1	Ddiflg22	ERLSSGLAINSAKDNAAGSGIV	0.81	0.87	0.77	0.88	0.81	0.88	0.796667	0.876667	No perception	This study
Humulus lupulus	HlFLS2	XP_062096069.1	Eamflg22	ERLSSGSRITSSKEDAAGQAIS	0.47	0.88	0.45	0.88	0.46	0.88	0.46	0.88	No perception	This study
Humulus lupulus	HlFLS2	XP_062096069.1	Pviflg22	SRLSSGLKVQNARDNVGVLSTI	0.83	0.89	0.81	0.89	0.82	0.88	0.82	0.886667	No perception	This study
Humulus lupulus	HlFLS2	XP_062096069.1	Xfrflg22	QQLSSGKRITSFSVDAAGGAIA	0.41	0.87	0.41	0.88	0.45	0.88	0.423333	0.876667	No perception	This study
Humulus lupulus	HlFLS2	XP_062096069.1	Xorflg22	QQLSSGKRITSFAVDAAGGAIA	0.54	0.88	0.49	0.88	0.4	0.88	0.476667	0.88	No perception	This study
Malus domestica	MdFLS2	XP_008371582.2	Paeflg22	QRLSTGSRINSAKDDAAGLQIA	0.89	0.89	0.88	0.89	0.88	0.89	0.883333	0.89	Perception	This study
Malus domestica	MdFLS2	XP_008371582.2	Atuflg22	SRVSSGLRVKSASDNAAYWSIA	0.65	0.89	0.62	0.88	0.52	0.88	0.596667	0.883333	No perception	This study
Malus domestica	MdFLS2	XP_008371582.2	Rrhflg22	QQVTSGFRVGSASDDPTYWSMA	0.73	0.89	0.74	0.89	0.55	0.88	0.673333	0.886667	No perception	This study
Malus domestica	MdFLS2	XP_008371582.2	Rso_1flg22	QRLSTGLRVNSAQDDSAAYAAS	0.78	0.89	0.79	0.89	0.51	0.88	0.693333	0.886667	No perception	This study
Malus domestica	MdFLS2	XP_008371582.2	Rso_2flg22	QRLSTGMRVNSAQDDAAAYASA	0.81	0.89	0.82	0.89	0.82	0.89	0.816667	0.89	No perception	This study
Malus domestica	MdFLS2	XP_008371582.2	Ddiflg22	ERLSSGLAINSAKDNAAGSGIV	0.74	0.88	0.78	0.89	0.8	0.89	0.773333	0.886667	No perception	This study
Malus domestica	MdFLS2	XP_008371582.2	Eamflg22	ERLSSGSRITSSKEDAAGQAIS	0.74	0.89	0.74	0.89	0.75	0.9	0.743333	0.893333	No perception	This study
Malus domestica	MdFLS2	XP_008371582.2	Pviflg22	SRLSSGLKVQNARDNVGVLSTI	0.75	0.88	0.81	0.89	0.77	0.89	0.776667	0.886667	No perception	This study
Malus domestica	MdFLS2	XP_008371582.2	Xfrflg22	QQLSSGKRITSFSVDAAGGAIA	0.47	0.88	0.46	0.87	0.49	0.88	0.473333	0.876667	No perception	This study
Malus domestica	MdFLS2	XP_008371582.2	Xorflg22	QQLSSGKRITSFAVDAAGGAIA	0.46	0.88	0.5	0.89	0.46	0.87	0.473333	0.88	No perception	This study
Glycine max	GmFLS2a	G.max Wm82.a2.v1|Glyma.08G083300.1.p	Paeflg22	QRLSTGSRINSAKDDAAGLQIA	0.62	0.89	0.62	0.89	0.57	0.89	0.603333	0.89	Perception	Wei et al., 2020
Glycine max	GmFLS2a	G.max Wm82.a2.v1|Glyma.08G083300.1.p	Rso_1flg22	QRLSTGLRVNSAQDDSAAYAAS	0.63	0.89	0.66	0.87	0.61	0.88	0.633333	0.88	Perception	Wei et al., 2020
Glycine max	GmFLS2b	G.max Wm82.a2.v1|Glyma.05G128200.1.p	Paeflg22	QRLSTGSRINSAKDDAAGLQIA	0.54	0.88	0.6	0.9	0.72	0.89	0.62	0.89	Perception	Wei et al., 2020
Glycine max	GmFLS2b	G.max Wm82.a2.v1|Glyma.05G128200.1.p	Rso_1flg22	QRLSTGLRVNSAQDDSAAYAAS	0.88	0.89	0.9	0.89	0.91	0.89	0.896667	0.89	Perception	Wei et al., 2020
Vitis riparia	VrFLS2	PQ283348	Paeflg22	QRLSTGSRINSAKDDAAGLQIA	0.82	0.89	0.82	0.89	0.84	0.89	0.826667	0.89	Perception	This study
Vitis riparia	VrFLS2	PQ283348	Atuflg22	SRVSSGLRVKSASDNAAYWSIA	0.52	0.89	0.81	0.89	0.58	0.88	0.636667	0.886667	No perception	This study
Vitis riparia	VrFLS2	PQ283348	Rrhflg22	QQVTSGFRVGSASDDPTYWSMA	0.56	0.88	0.56	0.88	0.79	0.88	0.636667	0.88	No perception	This study
Vitis riparia	VrFLS2	PQ283348	Rso_1flg22	QRLSTGLRVNSAQDDSAAYAAS	0.81	0.88	0.83	0.88	0.68	0.88	0.773333	0.88	No perception	This study
Vitis riparia	VrFLS2	PQ283348	Rso_2flg22	QRLSTGMRVNSAQDDAAAYASA	0.82	0.88	0.73	0.89	0.74	0.88	0.763333	0.883333	No perception	This study
Vitis riparia	VrFLS2	PQ283348	Ddiflg22	ERLSSGLAINSAKDNAAGSGIV	0.81	0.88	0.83	0.88	0.68	0.88	0.773333	0.88	Perception	This study
Vitis riparia	VrFLS2	PQ283348	Eamflg22	ERLSSGSRITSSKEDAAGQAIS	0.74	0.89	0.73	0.88	0.62	0.89	0.696667	0.886667	Perception	This study
Vitis riparia	VrFLS2	PQ283348	Pviflg22	SRLSSGLKVQNARDNVGVLSTI	0.89	0.89	0.88	0.88	0.87	0.88	0.88	0.883333	No perception	This study
Vitis riparia	VrFLS2	PQ283348	Xfrflg22	QQLSSGKRITSFSVDAAGGAIA	0.5	0.88	0.45	0.88	0.46	0.88	0.47	0.88	No perception	This study
Vitis riparia	VrFLS2	PQ283348	Xorflg22	QQLSSGKRITSFAVDAAGGAIA	0.61	0.88	0.47	0.89	0.54	0.88	0.54	0.883333	No perception	This study
Fagus crenata	FcFLS2	NCBI Pending	Paeflg22	QRLSTGSRINSAKDDAAGLQIA	0.86	0.88	0.85	0.89	0.85	0.88	0.853333	0.883333	Perception	This study
Fagus crenata	FcFLS2	NCBI Pending	Atuflg22	SRVSSGLRVKSASDNAAYWSIA	0.69	0.88	0.52	0.88	0.5	0.88	0.57	0.88	No perception	This study
Fagus crenata	FcFLS2	NCBI Pending	Rrhflg22	QQVTSGFRVGSASDDPTYWSMA	0.54	0.87	0.86	0.89	0.83	0.89	0.743333	0.883333	No perception	This study
Fagus crenata	FcFLS2	NCBI Pending	Rso_1flg22	QRLSTGLRVNSAQDDSAAYAAS	0.85	0.89	0.83	0.88	0.83	0.88	0.836667	0.883333	No perception	This study
Fagus crenata	FcFLS2	NCBI Pending	Rso_2flg22	QRLSTGMRVNSAQDDAAAYASA	0.61	0.88	0.85	0.89	0.6	0.88	0.686667	0.883333	No perception	This study
Fagus crenata	FcFLS2	NCBI Pending	Ddiflg22	ERLSSGLAINSAKDNAAGSGIV	0.79	0.88	0.84	0.88	0.79	0.88	0.806667	0.88	No perception	This study
Fagus crenata	FcFLS2	NCBI Pending	Eamflg22	ERLSSGSRITSSKEDAAGQAIS	0.74	0.88	0.78	0.89	0.65	0.88	0.723333	0.883333	No perception	This study
Fagus crenata	FcFLS2	NCBI Pending	Pviflg22	SRLSSGLKVQNARDNVGVLSTI	0.81	0.89	0.81	0.89	0.84	0.89	0.82	0.89	No perception	This study
Fagus crenata	FcFLS2	NCBI Pending	Xfrflg22	QQLSSGKRITSFSVDAAGGAIA	0.4	0.88	0.41	0.88	0.41	0.87	0.406667	0.876667	No perception	This study
Fagus crenata	FcFLS2	NCBI Pending	Xorflg22	QQLSSGKRITSFAVDAAGGAIA	0.48	0.88	0.47	0.87	0.54	0.89	0.496667	0.88	No perception	This study
Solanum lycopersicum	SlFLS2	XP_004233092.1	Paeflg22	QRLSTGSRINSAKDDAAGLQIA	0.92	0.89	0.87	0.89	0.93	0.89	0.906667	0.89	Perception	This study
Solanum lycopersicum	SlFLS2	XP_004233092.1	Atuflg22	SRVSSGLRVKSASDNAAYWSIA	0.77	0.89	0.83	0.89	0.77	0.89	0.79	0.89	No perception	This study
Solanum lycopersicum	SlFLS2	XP_004233092.1	Rrhflg22	QQVTSGFRVGSASDDPTYWSMA	0.75	0.89	0.75	0.89	0.77	0.89	0.756667	0.89	No perception	This study
Solanum lycopersicum	SlFLS2	XP_004233092.1	Rso_1flg22	QRLSTGLRVNSAQDDSAAYAAS	0.8	0.89	0.85	0.89	0.91	0.89	0.853333	0.89	No perception	Wei et al., 2018
Solanum lycopersicum	SlFLS2	XP_004233092.1	Rso_2flg22	QRLSTGMRVNSAQDDAAAYASA	0.77	0.89	0.89	0.89	0.88	0.89	0.846667	0.89	No perception	Wei et al., 2018
Solanum lycopersicum	SlFLS2	XP_004233092.1	Ddiflg22	ERLSSGLAINSAKDNAAGSGIV	0.8	0.89	0.8	0.89	0.79	0.88	0.796667	0.886667	Perception	Wei et al., 2018
Solanum lycopersicum	SlFLS2	XP_004233092.1	Eamflg22	ERLSSGSRITSSKEDAAGQAIS	0.79	0.89	0.8	0.89	0.79	0.89	0.793333	0.89	Perception	Wei et al., 2018
Solanum lycopersicum	SlFLS2	XP_004233092.1	Pviflg22	SRLSSGLKVQNARDNVGVLSTI	0.79	0.89	0.8	0.89	0.78	0.89	0.79	0.89	No perception	Wei et al., 2018
Solanum lycopersicum	SlFLS2	XP_004233092.1	Xfrflg22	QQLSSGKRITSFSVDAAGGAIA	0.42	0.87	0.41	0.87	0.43	0.87	0.42	0.87	No perception	Wei et al., 2018
Solanum lycopersicum	SlFLS2	XP_004233092.1	Xorflg22	QQLSSGKRITSFAVDAAGGAIA	0.43	0.88	0.39	0.88	0.48	0.88	0.433333	0.88	No perception	Wei et al., 2018
Phaseolus vulgaris	phaseolus_vulgaris	ON556666.1	Wu_Atuflg22	DRISSGLKVGSASDNAAYWSIA	0.39	0.88	0.44	0.88	0.4	0.88	0.41	0.88	No perception	Wu et al., 2022
Populus trichocarpa	populus_trichocarpa	ON556653.1	Wu_Atuflg22	DRISSGLKVGSASDNAAYWSIA	0.44	0.88	0.4	0.87	0.64	0.88	0.493333	0.876667	No perception	Wu et al., 2022
Malus halliana	malus_halliana	ON556660.1	Wu_Atuflg22	DRISSGLKVGSASDNAAYWSIA	0.59	0.89	0.69	0.89	0.62	0.89	0.633333	0.89	No perception	Wu et al., 2022
Prunus yedoensis	prunus_yedoensis	ON556663.1	Wu_Atuflg22	DRISSGLKVGSASDNAAYWSIA	0.61	0.89	0.87	0.89	0.85	0.89	0.776667	0.89	No perception	Wu et al., 2022
Populus trichocarpa	populus_trichocarpa	ON556653.1	Paeflg22	QRLSTGSRINSAKDDAAGLQIA	0.82	0.88	0.84	0.88	0.84	0.89	0.833333	0.883333	Perception	Wu et al., 2022
Prunus mume	prunus_mume	ON556662.1	Paeflg22	QRLSTGSRINSAKDDAAGLQIA	0.87	0.89	0.87	0.89	0.85	0.89	0.863333	0.89	Perception	Wu et al., 2022
Malus halliana	malus_halliana	ON556660.1	Paeflg22	QRLSTGSRINSAKDDAAGLQIA	0.89	0.9	0.88	0.9	0.88	0.9	0.883333	0.9	Perception	Wu et al., 2022
Populus davidiana	populus_davidiana	ON556655.1	Wu_Atuflg22	DRISSGLKVGSASDNAAYWSIA	0.46	0.88	0.49	0.89	0.8	0.89	0.583333	0.886667	No perception	Wu et al., 2022
Prunus persica	prunus_persica	ON556661.1	Paeflg22	QRLSTGSRINSAKDDAAGLQIA	0.85	0.89	0.84	0.9	0.86	0.88	0.85	0.89	Perception	Wu et al., 2022
Trachelospermum jasminoides	TjFLS2	UTN00804.1	Wu_Atuflg22	DRISSGLKVGSASDNAAYWSIA	0.73	0.89	0.44	0.88	0.46	0.87	0.543333	0.88	No perception	Wu et al., 2022
Zanthoxylum bungeanum	zanthoxylum_bungeanum	ON556664.1	Wu_Atuflg22	DRISSGLKVGSASDNAAYWSIA	0.86	0.89	0.75	0.89	0.68	0.89	0.763333	0.89	No perception	Wu et al., 2022
Salix suchowensis	salix_suchowensis	ON556656.1	Paeflg22	QRLSTGSRINSAKDDAAGLQIA	0.68	0.88	0.65	0.88	0.61	0.88	0.646667	0.88	Perception	Wu et al., 2022
Prunus persica	prunus_persica	ON556661.1	Wu_Atuflg22	DRISSGLKVGSASDNAAYWSIA	0.72	0.89	0.73	0.89	0.87	0.89	0.773333	0.89	No perception	Wu et al., 2022
Morus alba	morus_alba	ON556649.1	Wu_Atuflg22	DRISSGLKVGSASDNAAYWSIA	0.7	0.87	0.72	0.86	0.7	0.87	0.706667	0.866667	No perception	Wu et al., 2022
Fragaria x ananassa	fragaria_x_ananassa	ON556658.1	Wu_Atuflg22	DRISSGLKVGSASDNAAYWSIA	0.5	0.88	0.51	0.88	0.55	0.88	0.52	0.88	No perception	Wu et al., 2022
Camellia sinensis	camellia_sinensis	ON556651.1	Wu_Atuflg22	DRISSGLKVGSASDNAAYWSIA	0.58	0.89	0.63	0.88	0.72	0.89	0.643333	0.886667	No perception	Wu et al., 2022
Rosa chinensis	rosa_chinensis	ON556657.1	Paeflg22	QRLSTGSRINSAKDDAAGLQIA	0.9	0.88	0.86	0.89	0.86	0.89	0.873333	0.886667	Perception	Wu et al., 2022
Rosa chinensis	rosa_chinensis	ON556657.1	Wu_Atuflg22	DRISSGLKVGSASDNAAYWSIA	0.64	0.88	0.63	0.88	0.66	0.89	0.643333	0.883333	No perception	Wu et al., 2022
Populus deltoides	populus_deltoides	ON556654.1	Wu_Atuflg22	DRISSGLKVGSASDNAAYWSIA	0.4	0.88	0.4	0.87	0.42	0.87	0.406667	0.873333	No perception	Wu et al., 2022
Morus alba	morus_alba	ON556649.1	Paeflg22	QRLSTGSRINSAKDDAAGLQIA	0.46	0.87	0.48	0.87	0.47	0.86	0.47	0.866667	Perception	Wu et al., 2022
Zanthoxylum bungeanum	zanthoxylum_bungeanum	ON556664.1	Paeflg22	QRLSTGSRINSAKDDAAGLQIA	0.86	0.88	0.81	0.89	0.84	0.89	0.836667	0.886667	Perception	Wu et al., 2022
Phaseolus vulgaris	phaseolus_vulgaris	ON556666.1	Paeflg22	QRLSTGSRINSAKDDAAGLQIA	0.86	0.89	0.88	0.9	0.87	0.89	0.87	0.893333	Perception	Wu et al., 2022
Prunus yedoensis	prunus_yedoensis	ON556663.1	Paeflg22	QRLSTGSRINSAKDDAAGLQIA	0.82	0.89	0.83	0.89	0.83	0.89	0.826667	0.89	Perception	Wu et al., 2022
Camellia sinensis	camellia_sinensis	ON556651.1	Paeflg22	QRLSTGSRINSAKDDAAGLQIA	0.86	0.9	0.79	0.9	0.82	0.9	0.823333	0.9	Perception	Wu et al., 2022
Fragaria x ananassa	fragaria_x_ananassa	ON556658.1	Paeflg22	QRLSTGSRINSAKDDAAGLQIA	0.75	0.89	0.85	0.89	0.88	0.9	0.826667	0.893333	Perception	Wu et al., 2022
Salix suchowensis	salix_suchowensis	ON556656.1	Wu_Atuflg22	DRISSGLKVGSASDNAAYWSIA	0.68	0.89	0.65	0.88	0.67	0.89	0.666667	0.886667	No perception	Wu et al., 2022
Prunus mume	prunus_mume	ON556662.1	Wu_Atuflg22	DRISSGLKVGSASDNAAYWSIA	0.87	0.89	0.87	0.89	0.85	0.89	0.863333	0.89	No perception	Wu et al., 2022
Populus deltoides	populus_deltoides	ON556654.1	Paeflg22	QRLSTGSRINSAKDDAAGLQIA	0.84	0.89	0.84	0.88	0.83	0.88	0.836667	0.883333	Perception	Wu et al., 2022
Populus davidiana	populus_davidiana	ON556655.1	Paeflg22	QRLSTGSRINSAKDDAAGLQIA	0.64	0.88	0.67	0.88	0.67	0.88	0.66	0.88	Perception	Wu et al., 2022
Malus domestica	malus_domestica	UTN00798.1	Wu_Atuflg22	DRISSGLKVGSASDNAAYWSIA	0.63	0.88	0.6	0.89	0.58	0.89	0.603333	0.886667	No perception	Wu et al., 2022

### Sheet: AtFLS2
Supplementary Data 1. AlphaFold3 based prediction of flg22 recognition for Arabidopsis FLS2
plant_species	receptor	ligand_name	ligand_sequence	Rep1	Rep1	Rep2	Rep2	Rep3	Rep3	Average_ipTM	Average_pTM	Known_outcome	Source
				ipTM	pTM	ipTM	pTM	ipTM	pTM
Arabidopsis thaliana	AtFLS2	Colaianni_1	TRLSSGLKINSAKDDAAGLQIA	0.89	0.88	0.88	0.89	0.88	0.89	0.883333	0.886667	Perception	Colaianni et al., 2021
Arabidopsis thaliana	AtFLS2	Colaianni_2	ERLSTGKRINSAKDDAAGLAIA	0.85	0.89	0.85	0.88	0.85	0.89	0.85	0.886667	Perception	Colaianni et al., 2021
Arabidopsis thaliana	AtFLS2	Colaianni_3	ERLSSGKRINSAKDDAAGMAIA	0.85	0.88	0.85	0.89	0.86	0.89	0.853333	0.886667	Perception	Colaianni et al., 2021
Arabidopsis thaliana	AtFLS2	Colaianni_4	ARLSSGKRINSAKDDAAGLAIA	0.85	0.89	0.83	0.89	0.84	0.89	0.84	0.89	Perception	Colaianni et al., 2021
Arabidopsis thaliana	AtFLS2	Colaianni_5	QRLGSGMRINSAKDDAAGLAIS	0.85	0.89	0.85	0.88	0.85	0.89	0.85	0.886667	Perception	Colaianni et al., 2021
Arabidopsis thaliana	AtFLS2	Colaianni_6	ERLSSGMKINSAKDDAAGLAIS	0.85	0.89	0.84	0.88	0.84	0.89	0.843333	0.886667	Perception	Colaianni et al., 2021
Arabidopsis thaliana	AtFLS2	Colaianni_7	ERLSSGMRINSAKDDAAGLAIS	0.84	0.89	0.84	0.89	0.84	0.89	0.84	0.89	Perception	Colaianni et al., 2021
Arabidopsis thaliana	AtFLS2	Colaianni_8	QRLSTGLRVNSAKDDAAAYAVA	0.85	0.89	0.84	0.88	0.86	0.88	0.85	0.883333	Perception	Colaianni et al., 2021
Arabidopsis thaliana	AtFLS2	Colaianni_9	TRLSSGLRINSAKDDAAGLQIA	0.88	0.89	0.86	0.89	0.88	0.88	0.873333	0.886667	Perception	Colaianni et al., 2021
Arabidopsis thaliana	AtFLS2	Colaianni_10	TRLSSGKRINSAADDAAGLAIS	0.82	0.89	0.83	0.88	0.82	0.89	0.823333	0.886667	Perception	Colaianni et al., 2021
Arabidopsis thaliana	AtFLS2	Colaianni_11	ERLSSGMRINSAKDDAAGQAIA	0.84	0.88	0.83	0.88	0.84	0.89	0.836667	0.883333	Perception	Colaianni et al., 2021
Arabidopsis thaliana	AtFLS2	Colaianni_12	QRLSTGLRVNSAQDDAAAYAVA	0.85	0.89	0.85	0.89	0.85	0.88	0.85	0.886667	Perception	Colaianni et al., 2021
Arabidopsis thaliana	AtFLS2	Colaianni_13	QRLSSGLRINTAKDDAAGLAIS	0.87	0.88	0.86	0.89	0.85	0.89	0.86	0.886667	Perception	Colaianni et al., 2021
Arabidopsis thaliana	AtFLS2	Colaianni_14	TRLSTGFRINSAMDDAAGLQIA	0.87	0.89	0.84	0.89	0.85	0.89	0.853333	0.89	Perception	Colaianni et al., 2021
Arabidopsis thaliana	AtFLS2	Colaianni_15	QRLSSGLRINSAKDDAAGQAIA	0.87	0.89	0.87	0.89	0.86	0.89	0.866667	0.89	Perception	Colaianni et al., 2021
Arabidopsis thaliana	AtFLS2	Colaianni_16	ERLSSGNRINSAKDDAAGLAIS	0.86	0.89	0.86	0.88	0.86	0.89	0.86	0.886667	Perception	Colaianni et al., 2021
Arabidopsis thaliana	AtFLS2	Colaianni_17	QRLSSGLKINSAKDDAAGLQIS	0.87	0.89	0.87	0.88	0.89	0.88	0.876667	0.883333	Perception	Colaianni et al., 2021
Arabidopsis thaliana	AtFLS2	Colaianni_18	QRLSSGLRVNSAKDDAAGLAIA	0.87	0.88	0.88	0.88	0.86	0.89	0.87	0.883333	Perception	Colaianni et al., 2021
Arabidopsis thaliana	AtFLS2	Colaianni_19	QRLGTGFRINSAADDAAGLQIA	0.86	0.89	0.86	0.89	0.85	0.88	0.856667	0.886667	Perception	Colaianni et al., 2021
Arabidopsis thaliana	AtFLS2	Colaianni_20	SRLSSGMRINSAKDDAAGLAIS	0.83	0.88	0.82	0.88	0.83	0.89	0.826667	0.883333	Perception	Colaianni et al., 2021
Arabidopsis thaliana	AtFLS2	Colaianni_21	TRLSSGLKINSAKDDAAGMQIA	0.85	0.89	0.87	0.89	0.82	0.89	0.846667	0.89	Perception	Colaianni et al., 2021
Arabidopsis thaliana	AtFLS2	Colaianni_22	ARLSSGARIGGASDDPAGQALA	0.82	0.89	0.71	0.88	0.78	0.89	0.77	0.886667	Perception	Colaianni et al., 2021
Arabidopsis thaliana	AtFLS2	Colaianni_23	ARLSSGTSIASAADDPAGQAIT	0.83	0.89	0.78	0.88	0.82	0.88	0.81	0.883333	Perception	Colaianni et al., 2021
Arabidopsis thaliana	AtFLS2	Colaianni_24	TRLSSGLKINSAKADAAGLQIA	0.81	0.89	0.7	0.89	0.72	0.89	0.743333	0.89	No perception	Colaianni et al., 2021
Arabidopsis thaliana	AtFLS2	Colaianni_25	NRISTGMKVSSAKDNGAIFAIA	0.55	0.88	0.54	0.88	0.54	0.87	0.543333	0.876667	No perception	Colaianni et al., 2021
Arabidopsis thaliana	AtFLS2	Colaianni_26	NRISTGLKVSSAKDNGAIFAIA	0.53	0.88	0.54	0.88	0.54	0.88	0.536667	0.88	No perception	Colaianni et al., 2021
Arabidopsis thaliana	AtFLS2	Colaianni_27	SRISTGQKVSSAADNAAYWSIA	0.57	0.87	0.64	0.88	0.53	0.88	0.58	0.876667	No perception	Colaianni et al., 2021
Arabidopsis thaliana	AtFLS2	Colaianni_28	QRINTGKKISNAKDNGAIWSMA	0.56	0.88	0.52	0.88	0.54	0.88	0.54	0.88	No perception	Colaianni et al., 2021
Arabidopsis thaliana	AtFLS2	Colaianni_29	QRINTGKKVGNAKDNGAIWAMA	0.52	0.87	0.55	0.88	0.44	0.88	0.503333	0.876667	No perception	Colaianni et al., 2021
Arabidopsis thaliana	AtFLS2	Colaianni_30	SRINTGLKVASTKDDSASYTIA	0.7	0.89	0.52	0.88	0.77	0.89	0.663333	0.886667	No perception	Colaianni et al., 2021
Arabidopsis thaliana	AtFLS2	Colaianni_31	QRINTGKKVGNAKDNGAIWAIA	0.57	0.88	0.59	0.87	0.54	0.88	0.566667	0.876667	No perception	Colaianni et al., 2021
Arabidopsis thaliana	AtFLS2	Colaianni_32	SRINTGLAISSAKDNAAVWSIA	0.51	0.88	0.54	0.87	0.62	0.88	0.556667	0.876667	No perception	Colaianni et al., 2021
Arabidopsis thaliana	AtFLS2	Colaianni_33	GRISTGYRVATASDNAAYWSIA	0.74	0.89	0.69	0.88	0.65	0.88	0.693333	0.883333	No perception	Colaianni et al., 2021
Arabidopsis thaliana	AtFLS2	Colaianni_34	DRISSGLKVGSASDNAAYWSIA	0.6	0.88	0.66	0.88	0.6	0.88	0.62	0.88	No perception	Colaianni et al., 2021
Arabidopsis thaliana	AtFLS2	Colaianni_35	SRINTGLNVSSTKDDSASYTIA	0.55	0.89	0.54	0.88	0.71	0.89	0.6	0.886667	No perception	Colaianni et al., 2021
Arabidopsis thaliana	AtFLS2	Colaianni_36	QQVSSGKRVETAADDATYWSFA	0.43	0.87	0.45	0.87	0.45	0.87	0.443333	0.87	No perception	Colaianni et al., 2021
Arabidopsis thaliana	AtFLS2	Colaianni_37	ERISSGYRVQTAADNAAYWSIA	0.57	0.88	0.36	0.87	0.59	0.88	0.506667	0.876667	No perception	Colaianni et al., 2021
Arabidopsis thaliana	AtFLS2	Colaianni_38	DRVSSGQRVGEASDNAAYWSIA	0.62	0.88	0.47	0.87	0.51	0.87	0.533333	0.873333	No perception	Colaianni et al., 2021
Arabidopsis thaliana	AtFLS2	Colaianni_39	SRINTGLDVNSTKDDSARYTIA	0.4	0.88	0.57	0.87	0.37	0.87	0.446667	0.873333	No perception	Colaianni et al., 2021
Arabidopsis thaliana	AtFLS2	Colaianni_40	GRISTGLKVGSASDNAAYWSIA	0.6	0.88	0.65	0.89	0.52	0.88	0.59	0.883333	No perception	Colaianni et al., 2021
Arabidopsis thaliana	AtFLS2	Colaianni_41	QRINTGKKISTAKDNGAIWATA	0.57	0.88	0.55	0.88	0.54	0.88	0.553333	0.88	No perception	Colaianni et al., 2021
Arabidopsis thaliana	AtFLS2	Colaianni_42	GRISSGLRVGSASDNAAYWSIA	0.67	0.88	0.59	0.88	0.61	0.88	0.623333	0.88	No perception	Colaianni et al., 2021
Arabidopsis thaliana	AtFLS2	Colaianni_43	GQVSSGLRIESADDNAAYWSIA	0.57	0.88	0.46	0.88	0.49	0.88	0.506667	0.88	No perception	Colaianni et al., 2021
Arabidopsis thaliana	AtFLS2	Colaianni_44	DRIATGQRVAQASDNAAYWSIA	0.56	0.88	0.56	0.88	0.59	0.88	0.57	0.88	No perception	Colaianni et al., 2021
Arabidopsis thaliana	AtFLS2	Colaianni_45	SRISTGYRVNDASDNAAYWSIA	0.74	0.88	0.73	0.88	0.77	0.88	0.746667	0.88	No perception	Colaianni et al., 2021
Arabidopsis thaliana	AtFLS2	Colaianni_46	KQISTGLRVEKAADNAAYWSIA	0.69	0.88	0.59	0.88	0.61	0.87	0.63	0.876667	No perception	Colaianni et al., 2021
Arabidopsis thaliana	AtFLS2	Colaianni_47	SRVSSGMRVKTASDNAAYWSIA	0.71	0.88	0.68	0.87	0.63	0.88	0.673333	0.876667	No perception	Colaianni et al., 2021
Arabidopsis thaliana	AtFLS2	Colaianni_48	NRISSGYRVETAADNAAYWSIA	0.57	0.88	0.53	0.87	0.58	0.88	0.56	0.876667	No perception	Colaianni et al., 2021
Arabidopsis thaliana	AtFLS2	Colaianni_49	DRISSGYRVQTAADNAAYWSIA	0.46	0.87	0.57	0.88	0.69	0.88	0.573333	0.876667	No perception	Colaianni et al., 2021
Arabidopsis thaliana	AtFLS2	Colaianni_50	ERISSGLRVGTAADNAAYWSIA	0.6	0.88	0.57	0.88	0.56	0.88	0.576667	0.88	No perception	Colaianni et al., 2021
Arabidopsis thaliana	AtFLS2	Colaianni_51	NRISTGLRISEASDNASYWSIA	0.63	0.88	0.62	0.88	0.67	0.88	0.64	0.88	No perception	Colaianni et al., 2021
Arabidopsis thaliana	AtFLS2	Colaianni_52	DRISSGYRVGNASDNAAYWSIA	0.54	0.88	0.54	0.88	0.57	0.88	0.55	0.88	No perception	Colaianni et al., 2021
Arabidopsis thaliana	AtFLS2	Colaianni_53	QRINTGKKVGTAKDNGAIWAMA	0.52	0.88	0.56	0.88	0.58	0.87	0.553333	0.876667	No perception	Colaianni et al., 2021
Arabidopsis thaliana	AtFLS2	Colaianni_54	ARVSSGMRVQTAADNAAYWSIA	0.58	0.88	0.69	0.88	0.69	0.88	0.653333	0.88	No perception	Colaianni et al., 2021
Arabidopsis thaliana	AtFLS2	Colaianni_55	GRVSSGLRVETAADNAAYWSIA	0.66	0.89	0.59	0.88	0.59	0.88	0.613333	0.883333	No perception	Colaianni et al., 2021
Arabidopsis thaliana	AtFLS2	Colaianni_56	NRINTGKSVSSAKDNGSIWAIA	0.62	0.88	0.6	0.88	0.61	0.88	0.61	0.88	No perception	Colaianni et al., 2021
Arabidopsis thaliana	AtFLS2	Colaianni_57	NRVSTGQRVSTASDNAAYWSIA	0.54	0.88	0.64	0.88	0.67	0.88	0.616667	0.88	No perception	Colaianni et al., 2021
Arabidopsis thaliana	AtFLS2	Colaianni_58	NRVSTGLKVGSAKDNGAIYAIA	0.41	0.87	0.59	0.88	0.49	0.87	0.496667	0.873333	No perception	Colaianni et al., 2021
Arabidopsis thaliana	AtFLS2	Colaianni_59	DVITTGMRISEAADNAAYWSIA	0.44	0.87	0.51	0.88	0.6	0.87	0.516667	0.873333	No perception	Colaianni et al., 2021
Arabidopsis thaliana	AtFLS2	Colaianni_60	QITSSGLKIGKAADNAGYWSTA	0.63	0.88	0.61	0.87	0.68	0.88	0.64	0.876667	No perception	Colaianni et al., 2021
Arabidopsis thaliana	AtFLS2	Colaianni_61	DVISTGLKIAGASDNAAYWAIA	0.42	0.87	0.38	0.87	0.44	0.88	0.413333	0.873333	No perception	Colaianni et al., 2021
Arabidopsis thaliana	AtFLS2	Colaianni_62	GQVSTGLRISEASHNAAYWSIA	0.32	0.87	0.3	0.87	0.31	0.86	0.31	0.866667	No perception	Colaianni et al., 2021
Arabidopsis thaliana	AtFLS2	Colaianni_63	ARVSSGYRVETAADNAAYWSIS	0.48	0.87	0.49	0.87	0.41	0.87	0.46	0.87	No perception	Colaianni et al., 2021
Arabidopsis thaliana	AtFLS2	Colaianni_64	NRVSTGQRVSNASDNAAYWSIA	0.55	0.87	0.6	0.88	0.6	0.88	0.583333	0.876667	No perception	Colaianni et al., 2021
Arabidopsis thaliana	AtFLS2	Colaianni_65	AMVSSGYRISTATDNAAYWSIS	0.47	0.87	0.58	0.87	0.5	0.87	0.516667	0.87	No perception	Colaianni et al., 2021
Arabidopsis thaliana	AtFLS2	Colaianni_66	NRISTGLKIGEAKDNAAYWAIS	0.55	0.88	0.61	0.88	0.54	0.88	0.566667	0.88	No perception	Colaianni et al., 2021
Arabidopsis thaliana	AtFLS2	Colaianni_67	SRVNTGLKVQGARDNAAVWAVA	0.62	0.89	0.66	0.88	0.59	0.88	0.623333	0.883333	No perception	Colaianni et al., 2021
Arabidopsis thaliana	AtFLS2	Colaianni_68	GQLNSGLRIQTAADNAAYWSIS	0.49	0.86	0.55	0.88	0.46	0.87	0.5	0.87	No perception	Colaianni et al., 2021
Arabidopsis thaliana	AtFLS2	Colaianni_69	GRVSSGLKVGVAADNAAYWSIA	0.66	0.88	0.7	0.88	0.77	0.88	0.71	0.88	No perception	Colaianni et al., 2021
Arabidopsis thaliana	AtFLS2	Colaianni_70	NRVSSGYKVSQASDNVAYWSIS	0.55	0.88	0.66	0.88	0.66	0.88	0.623333	0.88	No perception	Colaianni et al., 2021
Arabidopsis thaliana	AtFLS2	Colaianni_71	DRVSSGEKVGKAADNVAYWSIS	0.43	0.86	0.59	0.88	0.53	0.88	0.516667	0.873333	No perception	Colaianni et al., 2021
Arabidopsis thaliana	AtFLS2	Colaianni_72	SSVSSGLRVGQASDNVAYWSIS	0.73	0.88	0.75	0.89	0.76	0.89	0.746667	0.886667	No perception	Colaianni et al., 2021
Arabidopsis thaliana	AtFLS2	Colaianni_73	NTVSTGLKVSSAKDNVAYWSIS	0.79	0.89	0.77	0.88	0.81	0.89	0.79	0.886667	No perception	Colaianni et al., 2021
Arabidopsis thaliana	AtFLS2	Colaianni_74	RQVSTGLRVERASDNGAYWAIS	0.53	0.87	0.44	0.87	0.46	0.87	0.476667	0.87	No perception	Colaianni et al., 2021
Arabidopsis thaliana	AtFLS2	Colaianni_75	GEVSSGLRVQNAQDNAAYWSIA	0.82	0.89	0.67	0.89	0.79	0.89	0.76	0.89	No perception	Colaianni et al., 2021
Arabidopsis thaliana	AtFLS2	Colaianni_76	QRLSTGLRVEQAADNAAYWSIA	0.65	0.88	0.62	0.88	0.84	0.89	0.703333	0.883333	No perception	Colaianni et al., 2021
Arabidopsis thaliana	AtFLS2	Colaianni_77	GNVSSGYRVAEAKDNAAYWSIA	0.54	0.88	0.51	0.87	0.51	0.87	0.52	0.873333	No perception	Colaianni et al., 2021
Arabidopsis thaliana	AtFLS2	Colaianni_78	NHVATGLRVATAADNAAYWSIA	0.62	0.88	0.46	0.88	0.7	0.88	0.593333	0.88	No perception	Colaianni et al., 2021
Arabidopsis thaliana	AtFLS2	Colaianni_79	DRVSSGLRVGEASDNAAYWSIA	0.68	0.88	0.63	0.88	0.63	0.88	0.646667	0.88	No perception	Colaianni et al., 2021
Arabidopsis thaliana	AtFLS2	Colaianni_80	SRINTGLKVASTKDDSASYTIA	0.79	0.89	0.79	0.89	0.64	0.88	0.74	0.886667	No perception	Colaianni et al., 2021
Arabidopsis thaliana	AtFLS2	Colaianni_81	GRISTGLSVASTKDDSSSYVIA	0.76	0.89	0.74	0.89	0.72	0.89	0.74	0.89	No perception	Colaianni et al., 2021
Arabidopsis thaliana	AtFLS2	Colaianni_82	SRINTGLNVSSTKDDSASYTIA	0.74	0.89	0.75	0.89	0.74	0.89	0.743333	0.89	No perception	Colaianni et al., 2021
Arabidopsis thaliana	AtFLS2	Colaianni_83	SRINSGLNVASTKDDSAAFTIA	0.78	0.89	0.75	0.88	0.8	0.88	0.776667	0.883333	No perception	Colaianni et al., 2021
Arabidopsis thaliana	AtFLS2	Chen_1	ERLSSGLRINSAKDDAAGLQIS	0.89	0.89	0.89	0.88	0.88	0.89	0.886667	0.886667	Perception	Chen et al., 2021
Arabidopsis thaliana	AtFLS2	Chen_2	QRLSSGLRINSAKDDAAGLAIA	0.86	0.89	0.86	0.88	0.88	0.88	0.866667	0.883333	Perception	Chen et al., 2021
Arabidopsis thaliana	AtFLS2	Chen_3	NRISTGKRVNSASDNAAYWSIA	0.6	0.88	0.69	0.88	0.71	0.88	0.666667	0.88	No perception	Chen et al., 2021
Arabidopsis thaliana	AtFLS2	Chen_4	RRLSSGLRINTAADDAAGLAIR	0.8	0.88	0.81	0.88	0.83	0.88	0.813333	0.88	No perception	Chen et al., 2021
Arabidopsis thaliana	AtFLS2	Paeflg22	QRLSTGSRINSAKDDAAGLQIA	0.88	0.9	0.83	0.9	0.81	0.89	0.84	0.896667	Perception	This study
Arabidopsis thaliana	AtFLS2	Atuflg22	SRVSSGLRVKSASDNAAYWSIA	0.7	0.88	0.68	0.88	0.72	0.89	0.7	0.883333	No perception	This study
Arabidopsis thaliana	AtFLS2	Rrhflg22	QQVTSGFRVGSASDDPTYWSMA	0.45	0.87	0.42	0.87	0.61	0.88	0.493333	0.873333	No perception	This study
Arabidopsis thaliana	AtFLS2	Rso_1flg22	QRLSTGLRVNSAQDDSAAYAAS	0.82	0.89	0.81	0.89	0.82	0.88	0.816667	0.886667	No perception	Wei et al., 2020
Arabidopsis thaliana	AtFLS2	Rso_2flg22	QRLSTGMRVNSAQDDAAAYASA	0.77	0.89	0.79	0.88	0.78	0.88	0.78	0.883333	No perception	This study, Helft et al., 2016
Arabidopsis thaliana	AtFLS2	Ddiflg22	ERLSSGLAINSAKDNAAGSGIV	0.79	0.88	0.79	0.88	0.88	0.89	0.82	0.883333	No perception	This study
Arabidopsis thaliana	AtFLS2	Eamflg22	ERLSSGSRITSSKEDAAGQAIS	0.68	0.88	0.64	0.88	0.67	0.88	0.663333	0.88	No perception	Helft et al., 2016
Arabidopsis thaliana	AtFLS2	Pviflg22	SRLSSGLKVQNARDNVGVLSTI	0.8	0.89	0.8	0.89	0.73	0.89	0.776667	0.89	No perception	This study
Arabidopsis thaliana	AtFLS2	Xfrflg22	QQLSSGKRITSFSVDAAGGAIA	0.52	0.88	0.38	0.87	0.43	0.87	0.443333	0.873333	No perception	This study
Arabidopsis thaliana	AtFLS2	Xorflg22	QQLSSGKRITSFAVDAAGGAIA	0.42	0.88	0.42	0.88	0.41	0.87	0.416667	0.876667	No perception	Helft et al., 2016

### Sheet: csp22
Supplementary Data 1. AlphaFold3 based prediction of csp22 recognition
plant_species	receptor	ligand_name	ligand_sequence	Rep1	Rep1	Rep2	Rep2	Rep3	Rep3	Average_ipTM	Average_pTM	Known_outcome	Source
				ipTM	pTM	ipTM	pTM	ipTM	pTM
Nicotiana benthamiana	NbFLS2-1	csp22	AVGTVKWFNAEKGFGFITPDDG	0.43	0.88	0.47	0.87	0.41	0.88	0.436667	0.876667	No perception	This study
Vitis riparia	FLS2XL	csp22	AVGTVKWFNAEKGFGFITPDDG	0.39	0.88	0.51	0.88	0.4	0.89	0.433333	0.883333	No perception	This study
Quercus variabilis	QvFLS2	csp22	AVGTVKWFNAEKGFGFITPDDG	0.44	0.88	0.4	0.87	0.46	0.88	0.433333	0.876667	No perception	This study
Trachelospermum jasminoides	TjFLS2	csp22	AVGTVKWFNAEKGFGFITPDDG	0.5	0.87	0.6	0.88	0.55	0.88	0.55	0.876667	No perception	This study
Humulus lupulus	HlFLS2	csp22	AVGTVKWFNAEKGFGFITPDDG	0.52	0.87	0.5	0.88	0.48	0.88	0.5	0.876667	No perception	This study
Malus domestica	MdFLS2	csp22	AVGTVKWFNAEKGFGFITPDDG	0.47	0.87	0.53	0.87	0.5	0.87	0.5	0.87	No perception	This study
Glycine max	GmFLS2a	csp22	AVGTVKWFNAEKGFGFITPDDG	0.43	0.87	0.5	0.87	0.41	0.87	0.446667	0.87	No perception	This study
Glycine max	GmFLS2b	csp22	AVGTVKWFNAEKGFGFITPDDG	0.52	0.86	0.49	0.88	0.47	0.87	0.493333	0.87	No perception	This study
Vitis riparia	VrFLS2	csp22	AVGTVKWFNAEKGFGFITPDDG	0.41	0.88	0.61	0.89	0.52	0.88	0.513333	0.883333	No perception	This study
Fagus crenata	FcFLS2	csp22	AVGTVKWFNAEKGFGFITPDDG	0.5	0.87	0.48	0.87	0.45	0.87	0.476667	0.87	No perception	This study
Arabidopsis thaliana	AtFLS2	csp22	AVGTVKWFNAEKGFGFITPDDG	0.4	0.87	0.37	0.87	0.42	0.87	0.396667	0.87	No perception	This study
Solanum lycopersicum	SlFLS2	csp22	AVGTVKWFNAEKGFGFITPDDG	0.48	0.87	0.4	0.87	0.46	0.87	0.446667	0.87	No perception	This study
