## Supplementary Dataset S2 for "Unlocking Expanded Flagellin Perception Through Rational Receptor Engineering"

### Sheet: Rosales
Species	Description	FLS2 Sequence ID	Source
Argentina anserina	Argentina anserina chromosome 3, drPotAnse1.1, whole genome shotgun sequence	NC_065874.1	NCBI
Aronia_arbutifolia	Aronia arbutifolia voucher IRGN:4LNON0G68K isolate 4LNON0G68K 377, whole genome shotgun sequence	JAOEHR010000377	NCBI
Artocarpus camansi	Artocarpus camansi isolate NTBG 960576.001 scaffold-142264, whole genome shotgun sequence	LNSY01142117.1	NCBI
Artocarpus heterophyllus	Artocarpus heterophyllus cultivar S10 chromosome 23, whole genome shotgun sequence	CM046349.1	NCBI
Artocarpus_hirsutus	Artocarpus hirsutus genome assembly, contig: jcf7180003415784, whole genome shotgun sequence	CAMOHE010053769	NCBI
Cannabis_sativa	Cannabis sativa cultivar Pink pepper isolate KNU-18-1 chromosome 7, ASM2916894v1, whole genome shotgun sequence	NC_083607.1	NCBI
Dryas octopetala	Dryas octopetala genome assembly, chromosome: 1	OY992832.1	NCBI
Dryas_integrifolia	Dryas integrifolia voucher IRGN:8CO7L2OPQB isolate 8CO7L2OPQB 4, whole genome shotgun sequence	JAOTRM010000004	NCBI
Fragaria nubicola	Fragaria nubicola DNA, contig: FNU_iscf00072742.1, whole genome shotgun sequence	BATW01072063.1	NCBI
Fragaria_iinumae	Fragaria iinumae isolate FII-19-9 chromosome 3, whole genome shotgun sequence	CM019119	NCBI
Fragaria_vesca	Fragaria vesca genome assembly, chromosome: 2	OZ071056.1	NCBI
Fragaria_vesca_subsp_vesca	Fragaria vesca subsp. vesca linkage group LG3, FraVesHawaii_1.0, whole genome shotgun sequence	NC_020493	NCBI
Heteromeles_arbutifolia	Heteromeles arbutifolia isolate HeAr 88 SCAF_2, whole genome shotgun sequence	JANCRC010000002	NCBI
Malus_asiatica	Malus asiatica cultivar Zisai Pearl chromosome 5, whole genome shotgun sequence	CM066495	NCBI
Malus_baccata	Malus baccata cultivar Shandingzi scaffold775, whole genome shotgun sequence	VIEB01000775	NCBI
Malus_domestica	Malus domestica cultivar Golden Delicious isolate X9273 #13 chromosome 5, ASM211411v1, whole genome shotgun sequence	NC_041793	NCBI
Malus_sieversii	Malus sieversii isolate PI613981 chromosome 5, whole genome shotgun sequence	CM051977	NCBI
Morus alba	Morus alba cultivar Heyebai chromosome 4, whole genome shotgun sequence	CP050227.2	NCBI
Morus_notabilis	Morus notabilis unplaced genomic scaffold, ASM41409v2 Scaffold916, whole genome shotgun sequence	NW_010361304.1	NCBI
Prunus mongolica	Prunus mongolica isolate pm01 ecotype xerophytic chromosome 4, whole genome shotgun sequence	CM059235.1	NCBI
Prunus mume	Prunus mume cultivar Tortuosa linkage group LG3, whole genome shotgun sequence	CM055500.1	NCBI
Prunus salicina	Prunus salicina cultivar ZGL 000013F_pilon_1_5_6, whole genome shotgun sequence	JACJUT010000043.1	NCBI
Prunus_armeniaca	Prunus armeniaca isolate pruArmRojPasFocal genome assembly, contig: CUR4G, whole genome shotgun sequence	CAEKDK010000004.1	NCBI
Prunus_avium	Prunus avium cultivar Satonishiki unplaced genomic scaffold, PAV_r1.0 BDGV01001011.1, whole genome shotgun sequence	NW_018922251	NCBI
Prunus_campanulata	Prunus campanulata isolate FDSW200002557 chromosome 4, whole genome shotgun sequence	CM067211	NCBI
Prunus_davidiana	Prunus davidiana cultivar ST ctg41_5, whole genome shotgun sequence	JACJUR010000037	NCBI
Prunus_dulcis	Prunus dulcis chromosome 4, ALMONDv2, whole genome shotgun sequence	NC_047653	NCBI
Prunus_mira	Prunus mira cultivar GHT chromosome 5, whole genome shotgun sequence	CM035329	NCBI
Purshia_tridentata	Purshia tridentata isolate NF-2018-11 scaffold532_size58118, whole genome shotgun sequence	QANT01006755	NCBI
Pyrus_betulifolia	Pyrus betulifolia cultivar Shanxi Duli chromosome 5, whole genome shotgun sequence	CM017591	NCBI
Pyrus_communis	Pyrus communis genome assembly, chromosome: 2	OY757069	NCBI
Pyrus_pyrifolia	Pyrus pyrifolia Nijisseiki DNA, Ppy1.0p040F_1.1, whole genome shotgun sequence	BNSU01000035	NCBI
Rosa_chinensis	Rosa chinensis cultivar Old Blush chromosome 5, RchiOBHm-V2, whole genome shotgun sequence	NC_037092	NCBI
Rosa_lucieae	Rosa lucieae cultivar Bayes' Thornless chromosome 5, whole genome shotgun sequence	CM045496	NCBI
Rosa_rugosa	Rosa rugosa chromosome 2, drRosRugo1.1, whole genome shotgun sequence	NC_084821	NCBI
Rubus_idaeus	Rubus idaeus cultivar Malling Jewel chromosome 3, whole genome shotgun sequence	CM057967	NCBI
Rubus_parviflorus	Rubus parviflorus SCAF_3, whole genome shotgun sequence	JARGGL010000003	NCBI
Urtica dioica	Urtica dioica genome assembly, contig: hap_ptg000094l_1_1, whole genome shotgun sequence	CAXLOR010000639.1	NCBI
Ziziphus_jujuba	Ziziphus jujuba cultivar Dongzao chromosome 1, ASM3175591v1	NC_083379.1	NCBI

### Sheet: Fagales
Species	Description	FLS2 Sequence ID	Source
Myrica_gale	Myrica gale genome assembly, chromosome: 6	OZ005603.1	NCBI
Alnus_rubra	Alnus rubra isolate clone 639 000162F, whole genome shotgun sequence	JAJPGS010001382.1	NCBI
Betula_nana	Betula nana WGS project CAOK00000000 data, contig 1158, whole genome shotgun sequence	CAOK01001158.1	NCBI
Betula_pendula	Betula pendula genome assembly, contig: Contig264, whole genome shotgun sequence	FXXK01000265.1	NCBI
Betula_platyphylla	Bplatyphylla_v1_1|679|v1.1 Chr01_679	Chr01_679	Phytozome
Carpinus_viminea	Carpinus viminea chromosome 1	CP054667.1	NCBI
Carya_cathayensis	Carya cathayensis cultivar Cca scaffold19030, whole genome shotgun sequence	QGSO01000186.1	NCBI
Carya_illinoinensis	Carya illinoinensis cultivar Pawnee chromosome 10, C.illinoinensisPawnee_v1, whole genome shotgun sequence	NC_056761.1	NCBI
Castanea_crenata	Castanea crenata isolate Korean National Monument (no. 498) Sc0000056, whole genome shotgun sequence	JAGHPS010000057.1	NCBI
Castanea_dentata	Caden.05G168500 Castanea dentata v1.1 (Phytozome genome ID: 673 • NCBI taxonomy ID: 134033)	Chr05_673	Phytozome
Castanea_mollissima	Castanea mollissima cultivar N11-1 Lachesis_group1, whole genome shotgun sequence	JACAVU010000002.1	NCBI
Castanopsis_chinensis	Castanopsis chinensis isolate zl_scbg ctg002790, whole genome shotgun sequence	JAVQMG010000130.1	NCBI
Casuarina_cunninghamiana	Casuarina cunninghamiana isolate YG_2022c chromosome 4, whole genome shotgun sequence	CM052366.1	NCBI
Casuarina_equisetifolia	Casuarina equisetifolia isolate YG_2022a chromosome 4, whole genome shotgun sequence	CM052357.1	NCBI
Casuarina_glauca	Casuarina glauca isolate YG_2022b chromosome 4, whole genome shotgun sequence	CM052348.1	NCBI
Corylus_americana	Corylus americana cultivar Rush chromosome 2	CP125815.1	NCBI
Fagus_crenata	Fagus crenata MieU_EA384 DNA, Fagus_crenata_2379, whole genome shotgun sequence	BKZX01001345.1	NCBI
Fagus_sylvatica	Fagus sylvatica genome assembly, chromosome: 7	OU015767.1	NCBI
Juglans_cathayensis	Juglans cathayensis isolate DJUG11.03 scaffold3584, whole genome shotgun sequence	QEOU01003582.1	NCBI
Juglans_cinerea	Juglans cinerea genome assembly, contig: Chr9, whole genome shotgun sequence	CAUIVZ010000009.1	NCBI
Lithocarpus_litseifolius	Lithocarpus litseifolius isolate Zhou-2022a chromosome 5, whole genome shotgun sequence	CM079519.1	NCBI
Lithocarpus_polystachyus	Lithocarpus polystachyus isolate STSCBG023 chromosome 5, whole genome shotgun sequence	CM066166.1	NCBI
Notholithocarpus_densiflorus	Notholithocarpus densiflorus isolate SM.74.45.XL (clone 1) 499_pilon, whole genome shotgun sequence	JARYZH010000076.1	NCBI
Platycarya_strobilacea	Platycarya strobilacea ecotype ZhangPu chromosome 10, whole genome shotgun sequence	CM071827.1	NCBI
Platycarya_strobilacea_PZ_2024a	Platycarya strobilacea isolate PZ-2024a ecotype wild chromosome 4, whole genome shotgun sequence	CM072548.1	NCBI
Quercus_agrifolia	Quercus agrifolia SCAF_2, whole genome shotgun sequence	JARQAE010000003.1	NCBI
Quercus_alba	Quercus alba isolate MM1 ecotype USA: Marion, Kentucky chromosome 5, whole genome shotgun sequence	CM070302.1	NCBI
Quercus_aquifolioides	Quercus aquifolioides isolate Qaqu01.1 chromosome 4, whole genome shotgun sequence	CM032328.1	NCBI
Quercus_berberidifolia	Quercus berberidifolia isolate Qber.S.LA.60 SCAF_2, whole genome shotgun sequence	JAPQVW010000002.1	NCBI
Quercus_bicolor	Quercus bicolor voucher IRGN:RRWISU4ZKJ 117, whole genome shotgun sequence	JAOXJQ010000117.1	NCBI
Quercus_engelmannii	Quercus engelmannii isolate Qeng-S-SD-9 SCAF_2, whole genome shotgun sequence	JARPSG010000002.1	NCBI
Quercus_gilva	Quercus gilva isolate YC01 ecotype Yuchi State-owned Forest Farm chromosome 5, whole genome shotgun sequence	CM042477.1	NCBI
Quercus_glauca	Quercus glauca isolate JXL012 chromosome 5, whole genome shotgun sequence	CM043319.1	NCBI
Quercus_ilex_subsp_ballota	Quercus ilex isolate MR-2023 chromosome 5, whole genome shotgun sequence	CM064912.1	NCBI
Quercus_lobata	Quercus lobata isolate SW786 chromosome 5, ValleyOak3.0 Primary Assembly, whole genome shotgun sequence	NC_044908.1	NCBI
Quercus_parvula	Quercus parvula SCAF_2, whole genome shotgun sequence	JAUAMF010000002.1	NCBI
Quercus_phellos	Quercus phellos voucher IRGN:YZ20DBBUU9 isolate YZ20DBBUU9 164041, whole genome shotgun sequence	JAOWBE010164041.1	NCBI
Quercus_robur	Quercus robur genome assembly, contig: H_3, whole genome shotgun sequence	CAKOAP010001188.1	NCBI
Quercus_rubra	Quercus rubra isolate pseudo-F2 ecotype Indiana linkage group LG5, whole genome shotgun sequence	CM068734.1	NCBI
Quercus_suber	Quercus suber isolate HL8 unplaced genomic scaffold, CorkOak1.0 scaffold_6629, whole genome shotgun sequence	NW_027069596.1	NCBI
Quercus_tomentella	Quercus tomentella isolate RSA801373 SUPER_2_MOD, whole genome shotgun sequence	JAPQVX010000273.1	NCBI
Quercus_variabilis	Quercus variabilis flagellin-sensing 2 gene, partial cds	ON556650.1	NCBI

### Sheet: Brassicaceae
Species	Description	FLS2 Sequence ID	Source
Arabidopsis_lyrata_Has1	Arabidopsis lyrata fls2 gene for receptor kinase, ecotype Has1, exons 1-2	HE616909.1	NCBI
Arabidopsis_lyrata_Has2	Arabidopsis lyrata fls2 gene for receptor kinase, ecotype Has2, exons 1-2	HE616900.1	NCBI
Arabidopsis_lyrata_LF10	Arabidopsis lyrata fls2 gene for receptor kinase, ecotype LF10, exons 1-2	HE616907.1	NCBI
Arabidopsis_lyrata_MN47	Arabidopsis lyrata fls2 gene for receptor kinase, ecotype MN47, exons 1-2	HE616903.1	NCBI
Arabidopsis_lyrata_ST19	Arabidopsis lyrata fls2 gene for receptor kinase, ecotype ST19, exons 1-2	HE616908.1	NCBI
Arabidopsis_lyrata_subsp_lyrata	PREDICTED: Arabidopsis lyrata subsp. lyrata LRR receptor-like serine/threonine-protein kinase FLS2 (LOC9299484), mRNA	XM_002865151.2	NCBI
Arabidopsis_lyrata_Vos2	Arabidopsis lyrata fls2 gene for receptor kinase, ecotype Vos2, exons 1-2	HE616906.1	NCBI
Arabidopsis_thaliana_Bur_0	Arabidopsis thaliana fls2 gene for receptor kinase, ecotype Bur-0, exons 1-2	HE617327.1	NCBI
Arabidopsis_thaliana_C24	Arabidopsis thaliana fls2 gene for receptor kinase, ecotype C24, exons 1-2	HE617331.1	NCBI
Arabidopsis_thaliana_Can_0	Arabidopsis thaliana fls2 gene for receptor kinase, ecotype Can_0, exons 1-2	HE617306.1	NCBI
Arabidopsis_thaliana_Col_0	Arabidopsis thaliana chromosome 5	CP002688.1	NCBI
Arabidopsis_thaliana_Eden1	Arabidopsis thaliana fls2 gene for receptor kinase, ecotype Eden1, exons 1-2	HE617318.1	NCBI
Arabidopsis_thaliana_Est1	Arabidopsis thaliana fls2 gene for receptor kinase, ecotype Est1, exons 1-2	HE617303.1	NCBI
Arabidopsis_thaliana_Ler	Arabidopsis thaliana fls2 gene for receptor kinase, ecotype Ler, exons 1-2	HE617319.1	NCBI
Arabidopsis_thaliana_Oy_0	Arabidopsis thaliana fls2 gene for receptor kinase, ecotype Oy-0, exons 1-2	HE617326.1	NCBI
Arabidopsis_thaliana_Tsu_1	Arabidopsis thaliana fls2 gene for receptor kinase, ecotype Tsu-1, exons 1-2	HE617315.1	NCBI
Arabis_alpina	Arabis alpina cultivar Pajares chromosome 6, whole genome shotgun sequence	CM002874.1	NCBI
Arabis_montbretiana	Arabis montbretiana chromosome 6, whole genome shotgun sequence	CM035088.1	NCBI
Arabis_nemorensis	Arabis nemorensis genome assembly, contig: 6, whole genome shotgun sequence	CABITT030000006.1	NCBI
Barbarea_vulgaris	Barbarea vulgaris genome assembly, chromosome: 5	OY763891.1	NCBI
Boechera_retrofracta	Boechera retrofracta isolate PC18 scaffold8_size4582595, whole genome shotgun sequence	JACCIV010036000.1	NCBI
Boechera_stricta	Boechera stricta ecotype SAD12_CO chromosome 1, whole genome shotgun sequence	CM031538.1	NCBI
Brassica_oleracea	Brassica oleracea HDEM genome, scaffold: C9	LR031875.1	NCBI
Brassica_rapa	PREDICTED: Brassica rapa LRR receptor-like serine/threonine-protein kinase FLS2 (LOC103839616), mRNA	XM_009116113.3	NCBI
Capsella_rubella	PREDICTED: Capsella rubella LRR receptor-like serine/threonine-protein kinase FLS2 (LOC17876920), mRNA	XM_006279845.2	NCBI
Cochlearia_excelsa	Cochlearia excelsa genome assembly, chromosome: 2	OY748328.1	NCBI
Erysimum_cheiranthoides	Erysimum cheiranthoides cultivar Elbtalaue chromosome 6, whole genome shotgun sequence	CM022181.1	NCBI
Erysimum_cheiri	Alignment of 2 sequences: OVAQ01007734, OVAQ01018061 (reversed)	OVAQ01007734.1	NCBI
Eutrema_salsugineum	Eutrema salsugineum unplaced genomic scaffold, Eutsalg1_0 scaffold_20, whole genome shotgun sequence	NW_006256828.1	NCBI
Hirschfeldia_incana	Hirschfeldia incana isolate HINC_NIJ6 HINC_NIJ6_V1_scf14, whole genome shotgun sequence	JABCMI010000016.1	NCBI
Isatis_lusitanica	Isatis lusitanica genome assembly, contig: scaffold465, whole genome shotgun sequence	OVBB01000465.1	NCBI
Isatis_tinctoria	Isatis tinctoria isolate I672 chromosome 7, whole genome shotgun sequence	CM021250.1	NCBI
Lepidium_africanum	Lepidium africanum genome assembly, contig: scaffold2548, whole genome shotgun sequence	OVAX01002548.1	NCBI
Lepidium_aucheri	Lepidium aucheri genome assembly, contig: scaffold2441, whole genome shotgun sequence	OVBA01002441.1	NCBI
Lepidium_didymum	Lepidium didymum genome assembly, chromosome: 9	OY986981.1	NCBI
Microthlaspi_erraticum	Microthlaspi erraticum genome assembly, contig: scaffold10_size1179265, whole genome shotgun sequence	CACVBM020000111.1	NCBI
Noccaea_caerulescens	Noccaea caerulescens genome assembly, contig: scaffold4807, whole genome shotgun sequence	OVBC01004807.1	NCBI
Physaria_fendleri	Physaria fendleri genome assembly, contig: scaffold11844, whole genome shotgun sequence	OVBV01011844.1	NCBI
Pugionium_dolabratum	Pugionium dolabratum isolate SCU-Liu-2020-2 PdoSca112, whole genome shotgun sequence	JAEVFF010000112.1	NCBI
Raparia_bulbosa	Thlaspi bulbosum genome assembly, contig: scaffold4078, whole genome shotgun sequence	OVBJ01004078.1	NCBI
Raphanus_raphanistrum_subsp_landra	Raphanus raphanistrum subsp. landra isolate RA401 chromosome 9, whole genome shotgun sequence	CM033979.1	NCBI
Raphanus_sativus	Raphanus sativus cultivar WK10039 chromosome 9, ASM80110v3, whole genome shotgun sequence	NC_079519.1	NCBI
Raphanus_sativus_var_caudatus	Raphanus sativus var. caudatus cultivar rat tail radish isolate RS01 chromosome 9, whole genome shotgun sequence	CM033925.1	NCBI
Raphanus_sativus_var_niger	Raphanus sativus var. niger isolate ECJ18-F-1 chromosome 9, whole genome shotgun sequence	CM033997.1	NCBI
Raphanus_sativus_var_oleiformis	Raphanus sativus var. oleiformis isolate YMYLB chromosome 9, whole genome shotgun sequence	CM033934.1	NCBI
Raphanus_sativus_var_raphanistroides	Raphanus sativus var. raphanistroides isolate JC5 chromosome 9, whole genome shotgun sequence	CM033970.1	NCBI
Sisymbrium_altissimum	Sisymbrium altissimum genome assembly, contig: scaffold608, whole genome shotgun sequence	OVBI01000608.1	NCBI
Tarenaya_hassleriana	Tarenaya hassleriana unplaced genomic scaffold, ASM46358v1 Cleome53, whole genome shotgun sequence	NW_010967966.1	NCBI
Thlaspi_arvense	Thlaspi arvense genome assembly, chromosome: 2	OU466858.1	NCBI
Turritis_glabra	Turritis glabra genome assembly, contig: 000029F, whole genome shotgun sequence	OVBN01000165.1	NCBI
