## Supplementary Tables S1-S4 for "Unlocking Expanded Flagellin Perception Through Rational Receptor Engineering"

### Sheet: Table. S1
Suplementary Table 1: Amino acid changes of Synthetic FLS2 SynVrFLS2_22 and SynFcFLS2_13 and their associated shifts in chemical properties
Synthetic FLS2 SynVrFLS222						Synthetic FLS2 SynFcFLS213
Coordinate	Vr	XL	LRR	Bulkiness Shift (XL-Vr)	Charge Shift (XL-Vr)	Coordinate (FcFLS2)	Fc	Qv	LRR	Bulkiness Shift (Qv-Fc)	Charge Shift (Qv-Fc)
289	T	V	10	5.8	0	295	Q	E	10	-0.88	-0.9339
318	H	Q	11	0.76	-0.7992	367	D	N	13	1.14	0.9825
319	S	L	11	11.93	0	390	A	S	14	-2.03	0
338	I	Y	12	-3.37	-1e-05	391	N	R	14	1.46	1
342	S	D	12	2.21	-0.9825	410	S	F	15	10.33	0
365	M	L	13	5.15	0	415	S	Y	15	8.56	-1e-05
366	H	N	13	-0.87	-0.7992	436	N	D	16	-1.14	-0.9825
383	H	R	14	0.59	0.20076	438	A	T	16	4.27	0
386	N	V	14	8.75	0	439	L	Q	16	-6.95	0
409	T	I	15	5.63	0	457	E	Q	17	0.88	0.9338
412	G	S	15	6.07	0	481	I	F	18	-1.6	0
413	L	F	15	-1.6	0	529	S	N	20	3.35	0
415	V	K	15	-5.86	0.9992	532	A	G	20	-8.1	0
417	K	Q	15	-1.26	-0.9992
439	R	K	16	1.43	-0.008
457	Q	H	17	-0.76	0.7992
458	R	I	17	7.12	-1
459	L	F	17	-1.6	0
484	Q	K	18	1.26	0.999993
503	P	L	19	3.97	0
527	H	Q	20	0.76	-0.7992
530	E	D	20	-1.89	-0.048642

### Sheet: Table. S2
Suplementary Table 2: peptides used in this study
Code	Name	Sequences	Purity	Solvent	Manufacturer
Pae flg22	Pae	QRLSTGSRINSAKDDAAGLQIA	0.95	water	Genscript
SRV22	Atu	SRVSSGLRVKSASDNAAYWSIA	0.962		Agrisera
Pep-001	Ddi	ERLSSGLAINSAKDNAAGSGIV	0.9571	DMSO	Apeptide
Pep-002	Rrh	QQVTSGFRVGSASDDPTYWSMA	0.9544
Pep-004	Eam	ERLSSGSRITSSKEDAAGQAIS	0.9512
Pep-005	Pvi	SRLSSGLKVQNARDNVGVLSTI	0.9555
Pep-006	Rso_1	QRLSTGLRVNSAQDDSAAYAAS	0.9606
Pep-007	Rso_2	QRLSTGMRVNSAQDDAAAYASA	0.9584
Pep-008	Xfr	QQLSSGKRITSFSVDAAGGAIA	0.9515
Pep-009	Xor	QQLSSGKRITSFAVDAAGGAIA	0.9542

### Sheet: Table. S3
Supplementary table 3. Constructs made in this study
Name	Inserts	Gene ID / Sequence	Plasmid backbone	Cloning strategy
pGWB514-35S:FLS2XL-HA	FLS2XL	PQ283347	pGWB514-35S	pENTR-D-TOPO + Gateway cloning
pGWB514-35S:TjFLS2-HA	TjFLS2	ON556665	pGWB514-35S	pENTR-D-TOPO + Gateway cloning
pGWB514-35S:QvFLS2-HA	QvFLS2	ON556650	pGWB514-35S	pENTR-D-TOPO + Gateway cloning
pGWB514-35S:VrFLS2-HA	VrFLS2	PQ283348	pGWB514-35S	pENTR-D-TOPO + Gateway cloning
pGWB514-35S:FcFLS2-HA	FcFLS2	NCBI pending, provided in Zenodo	pGWB514-35S	pENTR-D-TOPO + Gateway cloning
pGWB514-35S:SynVrFLS230-HA	SynVrFLS230	Provided in Zenodo	pGWB514-35S	NEB Builder + Gateway cloning
pGWB514-35S:SynVrFLS222-HA	SynVrFLS222	Provided in Zenodo	pGWB514-35S	NEB Builder + Gateway cloning
pGWB514-35S:SynVrFLS215-HA	SynVrFLS215	Provided in Zenodo	pGWB514-35S	NEB Builder + Gateway cloning
pGWB514-35S:SynFcFLS231-HA	SynFcFLS231	Provided in Zenodo	pGWB514-35S	NEB Builder + Gateway cloning
pGWB514-35S:SynFcFLS213-HA	SynFcFLS213	Provided in Zenodo	pGWB514-35S	NEB Builder + Gateway cloning
pGWB514-35S:SynFcFLS215-HA	SynFcFLS215	Provided in Zenodo	pGWB514-35S	NEB Builder + Gateway cloning

### Sheet: Table. S4
Suplementary Table 4: Oligonucleotides used in this study.
Name	Sequences	Purpose	Reference
FLS2XL For	CAC CAT GGA GCC CAG AAG TGT TGG T	Clone FLS2XL via pENTR-D-TOPO	This study
FLS2XL Rev	TGC TGT TGA TGA AGC AAC CTT TG
VrFLS2 For	CAC CAT GGT GTC TGA AAG AGT CAG TTT A	Clone VrFLS2 via pENTR-D-TOPO
VrFLS2 Rev	TGA TGA TGA TGG TAA TGG AGG
TjFLS2 For	CACCATGACTTTACATAGAGTTTTTCT	Clone TjFLS2 via pENTR-D-TOPO
TjFLS2 Rev	AGAACCTCCTTGCGAAAGCT
QvFLS2 For	CACCATGGTATCTCAAAAAATTGGTT	Clone QvFLS2 via pENTR-D-TOPO
QvFLS2 Rev	TATGCGCTTGCTTAGCTTCAAAAG
FcFLS2 For	CAC CAT GGT ATC TCA AAG AGT CAG TT	Clone FcFLS2 via pENTR-D-TOPO
FcFLS2 Rev	TAT GCG TTT GCT TAG CTT CAA AAG G
SynFcFLS231
Insert For	tccaggttcttgatttaactCTTAATACATTCACAGGGC	Amplify the synthetic region for NEB builder assembling
Insert Rev	gaaaggttcaagctagtaagCATTACCATCTGGGTGAG
pENTR:FcFLS2 Backbone_For	CTTACTAGCTTGAACCTTTC	Amplify the FcFLS2 backbone for NEB builder assembling
pENTR:FcFLS2 Backbone_Rev	AGTTAAATCAAGAACCTGG
SynFcFLS213
Insert For	taacccatttaggactttcaGAAAACGAGTTAACGGGAATTATAC	Amplify the synthetic region for NEB builder assembling
Insert Rev	ttgaacctattattctgcaaACCAACCTCATTTAACTGC
pENTR:FcFLS2 Backbone_For	TTGCAGAATAATAGGTTCAAG	Amplify the FcFLS2 backbone for NEB builder assembling
pENTR:FcFLS2 Backbone_Rev	TGAAAGTCCTAAATGGGTTAATG
SynFcFLS215
Insert For	tccaggttcttgatttaactCTCAACACGTTCACGGGAC	Amplify the synthetic region for NEB builder assembling
Insert Rev	ttcgtatggactcgcaaaatTTGCAAATTGGAAAGTTTTCCAATTC
pENTR:FcFLS2 Backbone_For	ATTTTGCGAGTCCATACG	Amplify the FcFLS2 backbone for NEB builder assembling
pENTR:FcFLS2 Backbone_Rev	AGTTAAATCAAGAACCTGG
SynVrFLS230
Insert For	tggggcagtgtaagaagctgACCACGTTAAATTTGTACGG	Amplify the synthetic region for NEB builder aseembling
Insert Rev	tggttgtgagagagatccaaCGTTGCAAGTCGGCTTAATC
pENTR:VrFLS2 Backbone_For	TTGGATCTCTCTCACAACC	Amplify the VrFLS2 backbone for NEB builder assembling
pENTR:VrFLS2 Backbone_Rev	CAGCTTCTTACACTGCCC
SynVrFLS222
Insert For	tattccagctgaaatatttgGTCCATTTAGGAATATCCG	Amplify the synthetic region for NEB builder aseembling
Insert Rev	cggttgtcacccaaaccaagGTCACTTAATTGCTTAAGC
pENTR:VrFLS2 Backbone_For	CTTGGTTTGGGTGACAAC	Amplify the VrFLS2 backbone for NEB builder assembling
pENTR:VrFLS2 Backbone_Rev	CAAATATTTCAGCTGGAATAAG
SynVrFLS215
Insert For	actaactttgCAACTGAACAAGTTCACAG	Amplify the synthetic region for NEB builder aseembling
Insert Rev	tgtgggcttgGAAGATATGGAGGTTGTAC
pENTR:VrFLS2 Backbone_For	ccatatcttcCAAGCCCACAAGAATTCC	Amplify the VrFLS2 backbone for NEB builder assembling
pENTR:VrFLS2 Backbone_Rev	tgttcagttgCAAAGTTAGTACCTGCAG
